# Comprehensive PAM prediction for CRISPR-Cas systems reveals evidence for spacer sharing, preferred strand targeting and conserved links with CRISPR repeats

**DOI:** 10.1101/2021.05.04.442622

**Authors:** Jochem NA Vink, Jan HL Baijens, Stan JJ Brouns

## Abstract

The adaptive CRISPR-Cas immune system stores sequences from past invaders as spacers in CRISPR arrays and thereby provides direct evidence that links invaders to hosts. Mapping CRISPR spacers has revealed many aspects of CRISPR biology, including target requirements such as the protospacer adjacent motif (PAM). However, studies have so far been limited by a low number of mapped spacers in the database. By using vast metagenomic sequence databases, we mapped one third (∼70,000) of more than 200,000 unique CRISPR spacers from a variety of microbes, and derived a catalog of more than one hundred unique PAM sequences associated with specific CRISPR subtypes. These PAMs were further used to correctly assign the orientation of CRISPR arrays, revealing conserved patterns between the last nucleotides of the CRISPR repeat and PAM. From the curated CRISPR arrays dataset we could also deduce CRISPR subtype specific preferences for targeting either template or coding strand of open reading frames. While some DNA-targeting systems (e.g. Type I-E and Type II systems) prefer the template strand and avoid mRNA, other DNA- and RNA-targeting systems (i.e. Type I-A, I-B and Type III systems) prefer the coding strand and mRNA. In addition, we found large scale evidence that both CRISPR adaptation machinery and CRISPR arrays are shared between different CRISPR-Cas systems. This could lead to simultaneous DNA- and RNA targeting of invaders, which may be effective at combating mobile genetic invaders.
