## Supplementary File 3 for "Comprehensive PAM prediction for CRISPR-Cas systems reveals evidence for spacer sharing, preferred strand targeting and conserved links with CRISPR repeats"

genome	subtypes	PAM	Category
CP008887.1	CAS-TypeIA-CAS-TypeIB	nnnnnCCnXnnnnnnnn	1
LT900021.1	CAS-TypeIA-CAS-TypeIB	nnnnnCCnXnnnnnnnn	1
CP007264.1	CAS-TypeIA-CAS-TypeIB	nnnnnCCnXnnnnnnnn	1
CP007140.1	CAS-TypeIA-CAS-TypeIB	nnnnnCCnXnnnnnnnn	1
AP006878.1	CAS-TypeIA-CAS-TypeIB	nnnnnCCnXnnnnnnnn	1
CP020557.1	CAS-TypeIB-CAS-TypeIC	nnnnnTTCXnnnnnnnn	1
CP000448.1	CAS-TypeIB-CAS-TypeIC	nnnnnTTnXnnnnnnnn	1
FR720325.1	CAS-TypeIB-CAS-TypeIIA	nnnnnCCnXnnnnnnnn	1
CP028412.1	CAS-TypeIB-CAS-TypeIIA	nnnnnCCnXnnnnnnnn	1
CP028396.1	CAS-TypeIB-CAS-TypeIIA	nnnnnCCnXnnnnnnnn	1
CP007685.1	CAS-TypeIB-CAS-TypeIIA	nnnnnCCnXnnnnnnnn	1
CP028398.1	CAS-TypeIB-CAS-TypeIIA	nnnnnCCnXnnnnnnnn	1
CP028400.1	CAS-TypeIB-CAS-TypeIIA	nnnnnCCnXnnnnnnnn	1
CP002002.1	CAS-TypeIB-CAS-TypeIIA	nnnnnCCnXnnnnnnnn	1
CP029372.1	CAS-TypeIB-CAS-TypeIIA	nnnnnCCnXnnnnnnnn	1
CP028395.1	CAS-TypeIB-CAS-TypeIIA	nnnnnCCnXnnnnnnnn	1
CP028183.1	CAS-TypeIB-CAS-TypeIIA	nnnnnCCnXnnnnnnnn	1
CP028407.1	CAS-TypeIB-CAS-TypeIIA	nnnnnCCnXnnnnnnnn	1
CP028394.1	CAS-TypeIB-CAS-TypeIIA	nnnnnCCnXnnnnnnnn	1
FR733646.1	CAS-TypeIB-CAS-TypeIIA	nnnnnCCnXnnnnnnnn	1
CP028413.1	CAS-TypeIB-CAS-TypeIIA	nnnnnCCnXnnnnnnnn	1
CP028409.1	CAS-TypeIB-CAS-TypeIIA	nnnnnCCnXnnnnnnnn	1
CP007688.1	CAS-TypeIB-CAS-TypeIIA	nnnnnCCnXnnnnnnnn	1
CP007684.1	CAS-TypeIB-CAS-TypeIIA	nnnnnCCnXnnnnnnnn	1
CP028397.1	CAS-TypeIB-CAS-TypeIIA	nnnnnCCnXnnnnnnnn	1
CP020833.1	CAS-TypeIB-CAS-TypeIIA	nnnnnCCnXnnnnnnnn	1
CP019621.1	CAS-TypeIB-CAS-TypeIIA	nnnnnCCnXnnnnnnnn	1
CP028402.1	CAS-TypeIB-CAS-TypeIIA	nnnnnCCnXnnnnnnnn	1
CP014790.1	CAS-TypeIB-CAS-TypeIIA	nnnnnCCnXnnnnnnnn	1
CP028392.1	CAS-TypeIB-CAS-TypeIIA	nnnnnCCnXnnnnnnnn	1
CP028401.1	CAS-TypeIB-CAS-TypeIIA	nnnnnCCnXnnnnnnnn	1
HG813249.1	CAS-TypeIB-CAS-TypeIIA	nnnnnCCnXnnnnnnnn	1
CP014261.1	CAS-TypeIB-CAS-TypeIIA	nnnnnCCnXnnnnnnnn	1
CP020832.1	CAS-TypeIB-CAS-TypeIIA	nnnnnCCnXnnnnnnnn	1
CP028393.1	CAS-TypeIB-CAS-TypeIIA	nnnnnCCnXnnnnnnnn	1
CP002001.1	CAS-TypeIB-CAS-TypeIIA	nnnnnCCnXnnnnnnnn	1
CP028411.1	CAS-TypeIB-CAS-TypeIIA	nnnnnCCnXnnnnnnnn	1
CP028404.1	CAS-TypeIB-CAS-TypeIIA	nnnnnCCnXnnnnnnnn	1
HG421741.1	CAS-TypeIB-CAS-TypeIIA	nnnnnCCnXnnnnnnnn	1
CP028406.1	CAS-TypeIB-CAS-TypeIIA	nnnnnCCnXnnnnnnnn	1
CP028408.1	CAS-TypeIB-CAS-TypeIIA	nnnnnCCnXnnnnnnnn	1
LT906436.1	CAS-TypeIB-CAS-TypeIIA	nnnnnCCnXnnnnnnnn	1
CP028410.1	CAS-TypeIB-CAS-TypeIIA	nnnnnCCnXnnnnnnnn	1
CP006594.1	CAS-TypeIB-CAS-TypeIIA	nnnnnCCnXnnnnnnnn	1
CP028405.1	CAS-TypeIB-CAS-TypeIIA	nnnnnCCnXnnnnnnnn	1
CP028403.1	CAS-TypeIB-CAS-TypeIIA	nnnnnCCnXnnnnnnnn	1
CP019617.1	CAS-TypeIB-CAS-TypeIIA	nnnnnCCnXnnnnnnnn	1
CP020831.1	CAS-TypeIB-CAS-TypeIIA	nnnnnCCnXnnnnnnnn	1
CP013722.1	CAS-TypeIB-CAS-TypeIIA	nnnnnCCnXnnnnnnnn	1
CP028399.1	CAS-TypeIB-CAS-TypeIIA	nnnnnCCnXnnnnnnnn	1
CP006597.1	CAS-TypeIB-CAS-TypeIIA	nnnnnCCnXnnnnnnnn	1
CP007687.1	CAS-TypeIB-CAS-TypeIIA	nnnnnCCnXnnnnnnnn	1
FR720325.1	CAS-TypeIB-CAS-TypeIIA	nnnnnnnnXnGGnnnnn	1
CP028412.1	CAS-TypeIB-CAS-TypeIIA	nnnnnnnnXnGGnnnnn	1
CP028396.1	CAS-TypeIB-CAS-TypeIIA	nnnnnnnnXnGGnnnnn	1
CP007685.1	CAS-TypeIB-CAS-TypeIIA	nnnnnnnnXnGGnnnnn	1
CP007170.1	CAS-TypeIB-CAS-TypeIIA	nnnnnnnnXnGGnnnnn	1
CP006593.1	CAS-TypeIB-CAS-TypeIIA	nnnnnnnnXnGGnnnnn	1
CP028398.1	CAS-TypeIB-CAS-TypeIIA	nnnnnnnnXnGGnnnnn	1
CP028400.1	CAS-TypeIB-CAS-TypeIIA	nnnnnnnnXnGGnnnnn	1
CP007199.1	CAS-TypeIB-CAS-TypeIIA	nnnnnnnnXnGGnnnnn	1
CP002002.1	CAS-TypeIB-CAS-TypeIIA	nnnnnnnnXnGGnnnnn	1
CP029372.1	CAS-TypeIB-CAS-TypeIIA	nnnnnnnnXnGGnnnnn	1
FR733647.1	CAS-TypeIB-CAS-TypeIIA	nnnnnnnnXnGGnnnnn	1
CP028395.1	CAS-TypeIB-CAS-TypeIIA	nnnnnnnnXnGGnnnnn	1
CP025221.1	CAS-TypeIB-CAS-TypeIIA	nnnnnnnnXnGGnnnnn	1
CP028183.1	CAS-TypeIB-CAS-TypeIIA	nnnnnnnnXnGGnnnnn	1
CP028407.1	CAS-TypeIB-CAS-TypeIIA	nnnnnnnnXnGGnnnnn	1
CP028394.1	CAS-TypeIB-CAS-TypeIIA	nnnnnnnnXnGGnnnnn	1
FR733646.1	CAS-TypeIB-CAS-TypeIIA	nnnnnnnnXnGGnnnnn	1
CP028413.1	CAS-TypeIB-CAS-TypeIIA	nnnnnnnnXnGGnnnnn	1
CP028409.1	CAS-TypeIB-CAS-TypeIIA	nnnnnnnnXnGGnnnnn	1
CP007688.1	CAS-TypeIB-CAS-TypeIIA	nnnnnnnnXnGGnnnnn	1
CP007684.1	CAS-TypeIB-CAS-TypeIIA	nnnnnnnnXnGGnnnnn	1
CP028397.1	CAS-TypeIB-CAS-TypeIIA	nnnnnnnnXnGGnnnnn	1
CP020833.1	CAS-TypeIB-CAS-TypeIIA	nnnnnnnnXnGGnnnnn	1
CP007200.1	CAS-TypeIB-CAS-TypeIIA	nnnnnnnnXnGGnnnnn	1
CP019621.1	CAS-TypeIB-CAS-TypeIIA	nnnnnnnnXnGGnnnnn	1
CP028402.1	CAS-TypeIB-CAS-TypeIIA	nnnnnnnnXnGGnnnnn	1
CP014790.1	CAS-TypeIB-CAS-TypeIIA	nnnnnnnnXnGGnnnnn	1
CP028392.1	CAS-TypeIB-CAS-TypeIIA	nnnnnnnnXnGGnnnnn	1
CP028401.1	CAS-TypeIB-CAS-TypeIIA	nnnnnnnnXnGGnnnnn	1
HG813249.1	CAS-TypeIB-CAS-TypeIIA	nnnnnnnnXnGGnnnnn	1
CP014261.1	CAS-TypeIB-CAS-TypeIIA	nnnnnnnnXnGGnnnnn	1
CP020832.1	CAS-TypeIB-CAS-TypeIIA	nnnnnnnnXnGGnnnnn	1
CP028393.1	CAS-TypeIB-CAS-TypeIIA	nnnnnnnnXnGGnnnnn	1
CP002001.1	CAS-TypeIB-CAS-TypeIIA	nnnnnnnnXnGGnnnnn	1
CP028411.1	CAS-TypeIB-CAS-TypeIIA	nnnnnnnnXnGGnnnnn	1
CP007160.1	CAS-TypeIB-CAS-TypeIIA	nnnnnnnnXnGGnnnnn	1
CP028404.1	CAS-TypeIB-CAS-TypeIIA	nnnnnnnnXnGGnnnnn	1
HG421741.1	CAS-TypeIB-CAS-TypeIIA	nnnnnnnnXnGGnnnnn	1
CP028406.1	CAS-TypeIB-CAS-TypeIIA	nnnnnnnnXnGGnnnnn	1
CP028408.1	CAS-TypeIB-CAS-TypeIIA	nnnnnnnnXnGGnnnnn	1
LT906436.1	CAS-TypeIB-CAS-TypeIIA	nnnnnnnnXnGGnnnnn	1
CP028410.1	CAS-TypeIB-CAS-TypeIIA	nnnnnnnnXnGGnnnnn	1
CP029175.1	CAS-TypeIB-CAS-TypeIIA	nnnnnnnnXnGGnnnnn	1
CP006594.1	CAS-TypeIB-CAS-TypeIIA	nnnnnnnnXnGGnnnnn	1
CP028405.1	CAS-TypeIB-CAS-TypeIIA	nnnnnnnnXnGGnnnnn	1
CP028403.1	CAS-TypeIB-CAS-TypeIIA	nnnnnnnnXnGGnnnnn	1
CP007171.1	CAS-TypeIB-CAS-TypeIIA	nnnnnnnnXnGGnnnnn	1
CP019617.1	CAS-TypeIB-CAS-TypeIIA	nnnnnnnnXnGGnnnnn	1
CP020831.1	CAS-TypeIB-CAS-TypeIIA	nnnnnnnnXnGGnnnnn	1
CP013722.1	CAS-TypeIB-CAS-TypeIIA	nnnnnnnnXnGGnnnnn	1
CP028399.1	CAS-TypeIB-CAS-TypeIIA	nnnnnnnnXnGGnnnnn	1
CP006597.1	CAS-TypeIB-CAS-TypeIIA	nnnnnnnnXnGGnnnnn	1
LR134397.1	CAS-TypeIB-CAS-TypeIIA	nnnnnnnnXnGGnnnnn	1
CP007687.1	CAS-TypeIB-CAS-TypeIIA	nnnnnnnnXnGGnnnnn	1
LS974202.1	CAS-TypeIB-CAS-TypeIIIC	nnnnnTnAXnnnnnnnn	2
CP001683.1	CAS-TypeIE-CAS-TypeIIID	nnnnnnAAXnnnnnnnn	2
CM001484.1	CAS-TypeIE-CAS-TypeIIID	nnnnnnAAXnnnnnnnn	2
CP033837.1	CAS-TypeIIIA-CAS-TypeIB	nnnnnCCnXnnnnnnnn	2
CP034842.1	CAS-TypeIIIA-CAS-TypeIB	nnnnnCCnXnnnnnnnn	2
CP027779.1	CAS-TypeIIIB-CAS-TypeIB	nnnnnTCAXnnnnnnnn	2
CP027781.1	CAS-TypeIIIB-CAS-TypeIB	nnnnnTCAXnnnnnnnn	2
CP013843.1	CAS-TypeIIIB-CAS-TypeIB	nnnnnTCnXnnnnnnnn	2
CP027779.1	CAS-TypeIIIB-CAS-TypeIB	nnnnnTCnXnnnnnnnn	2
CP027781.1	CAS-TypeIIIB-CAS-TypeIB	nnnnnTCnXnnnnnnnn	2
CP003198.1	CAS-TypeIIIB-CAS-TypeIB	nnnnnTTAXnnnnnnnn	2
CP009501.1	CAS-TypeIIIB-CAS-TypeIB	nnnnnTTAXnnnnnnnn	2
CP016622.1	CAS-TypeIIIB-CAS-TypeIB	nnnnnTTAXnnnnnnnn	2
CP012712.1	CAS-TypeIIIB-CAS-TypeIB	nnnnnTTAXnnnnnnnn	2
CP002835.1	CAS-TypeIIIB-CAS-TypeIB	nnnnnTTAXnnnnnnnn	2
CP009502.1	CAS-TypeIIIB-CAS-TypeIB	nnnnnTTAXnnnnnnnn	2
CM001483.1	CAS-TypeIIIB-CAS-TypeIB	nnnnnTTAXnnnnnnnn	2
CP016916.1	CAS-TypeIIIB-CAS-TypeIB	nnnnnTTAXnnnnnnnn	2
CP002293.1	CAS-TypeIIIB-CAS-TypeIB	nnnnnTTAXnnnnnnnn	2
CP032683.1	CAS-TypeIIIB-CAS-TypeIB	nnnnnTTAXnnnnnnnn	2
CP002326.1	CAS-TypeIIIC-CAS-TypeIB	nnnnnTCnXnnnnnnnn	3
CP002326.1	CAS-TypeIIIC-CAS-TypeIB	nnnnnCCnXnnnnnnnn	3
CP002326.1	CAS-TypeIIID-CAS-TypeIB	nnnnnTCnXnnnnnnnn	3
CP002171.1	CAS-TypeIIID-CAS-TypeIB	nnnnnTTAXnnnnnnnn	3
CP000660.1	CAS-TypeIIIB-CAS-TypeIA	nnnnnCCnXnnnnnnnn	3
CP001147.1	CAS-TypeIIIC-CAS-TypeIA	nnnnnTTAXnnnnnnnn	3
CP013653.1	CAS-TypeIIIB-CAS-TypeIC	nnnnnTTCXnnnnnnnn	3
CP003107.1	CAS-TypeIIIB-CAS-TypeIC	nnnnnTTCXnnnnnnnn	3
CP001404.1	CAS-TypeIIIA-CAS-TypeIA	nnnnnCCnXnnnnnnnn	3
CP018058.1	CAS-TypeIIIB-CAS-TypeIB	nnnnnTTAXnnnnnnnn	3
CP001393.1	CAS-TypeIIID-CAS-TypeIB	nnnnnCCnXnnnnnnnn	3
AP013045.1	CAS-TypeIC-CAS-TypeIIIA	nnnnnCCnXnnnnnnnn	3
CP003191.1	CAS-TypeIC-CAS-TypeIIIA	nnnnnCCnXnnnnnnnn	3
CP002048.1	CAS-TypeIIIB-CAS-TypeIB	nnnnnCCnXnnnnnnnn	3
CP002164.1	CAS-TypeIIIB-CAS-TypeIB	nnnnnCCnXnnnnnnnn	3
CP009530.1	CAS-TypeIIIC-CAS-TypeIB	nnnnnTTAXnnnnnnnn	3
AE008691.1	CAS-TypeIB-CAS-TypeIIIB	nnnnnCCnXnnnnnnnn	3
CP003065.1	CAS-TypeIIID-CAS-TypeIB	nnnnTTTAXnnnnnnnn	3
AE006641.1	CAS-TypeIIIB-CAS-TypeIA	nnnnnCCnXnnnnnnnn	3
CP001400.1	CAS-TypeIIID-CAS-TypeIA	nnnnnCCnXnnnnnnnn	3
CP009504.1	CAS-TypeIIIB-CAS-TypeIB	nnnnnTTAXnnnnnnnn	3
CP018477.1	CAS-TypeIB-CAS-TypeIIID	nnnnnCCnXnnnnnnnn	3
CP000860.1	CAS-TypeIIID-CAS-TypeIB	nnnnnTTGXnnnnnnnn	3
CP000860.1	CAS-TypeIIIB-CAS-TypeIB	nnnnnTTGXnnnnnnnn	3
CP000860.1	CAS-TypeIIID-CAS-TypeIB	nnnnnTTGXnnnnnnnn	3
CP032416.1	CAS-TypeIIIB-CAS-TypeIB	nnnnnTCnXnnnnnnnn	3
CP029458.1	CAS-TypeIIID-CAS-TypeIB	nnnnnTCAXnnnnnnnn	3
CP003255.1	CAS-TypeIIID-CAS-TypeIB	nnnnnTTGXnnnnnnnn	3
CP003001.1	CAS-TypeIIID-CAS-TypeIB	nnnnnTCnXnnnnnnnn	3
CP002739.1	CAS-TypeIIID-CAS-TypeIB	nnnnnTTAXnnnnnnnn	3
CP003066.1	CAS-TypeIIID-CAS-TypeIB	nnnnnTTAXnnnnnnnn	3
CP022121.1	CAS-TypeIIID-CAS-TypeIB	nnnnnTTAXnnnnnnnn	3
CP022121.1	CAS-TypeIIIB-CAS-TypeIB	nnnnnTTAXnnnnnnnn	3
CP019699.1	CAS-TypeIIIB-CAS-TypeIB	nnnnnTTnXnnnnnnnn	3
LT906662.1	CAS-TypeIIIC-CAS-TypeIB	nnnnnTTAXnnnnnnnn	3
LT906662.1	CAS-TypeIIID-CAS-TypeIB	nnnnnTTAXnnnnnnnn	3
CP003532.1	CAS-TypeIIIC-CAS-TypeIB	nnnnnTTAXnnnnnnnn	3
CP012670.1	CAS-TypeIU-CAS-TypeIIIB	nnnnnTTnXnnnnnnnn	3
CP012670.1	CAS-TypeIU-CAS-TypeIIIB	nnnnnTTnXnnnnnnnn	3
CP012670.1	CAS-TypeIU-CAS-TypeIIIB	nnnnnTTnXnnnnnnnn	3
CP002770.1	CAS-TypeIIIB-CAS-TypeIB	nnnnnTTGXnnnnnnnn	3
CP001403.1	CAS-TypeIIIB-CAS-TypeIA	nnnnnCCnXnnnnnnnn	3
CP002028.1	CAS-TypeIIID-CAS-TypeIB	nnnnnTTAXnnnnnnnn	3
CP006977.1	CAS-TypeIA-CAS-TypeIIID	nnnnnTCnXnnnnnnnn	3
CP002330.1	CAS-TypeIIIB-CAS-TypeIB	nnnnnCCnXnnnnnnnn	3
CP028859.1	CAS-TypeIIIB-CAS-TypeIB	nnnnnTCnXnnnnnnnn	3
CP028859.1	CAS-TypeIIIB-CAS-TypeIB	nnnnnTCAXnnnnnnnn	3
LS483364.1	CAS-TypeIIIA-CAS-TypeIIA	nnnnnnnnXnGGnnnnn	3
CP000702.1	CAS-TypeIIID-CAS-TypeIB	nnnnnCCAXnnnnnnnn	3
CP001401.1	CAS-TypeIIID-CAS-TypeIA	nnnnnCCnXnnnnnnnn	3
AP009389.1	CAS-TypeIIIB-CAS-TypeIB	nnnnnTTnXnnnnnnnn	3
AP009389.1	CAS-TypeIIIB-CAS-TypeIB	nnnnnTTnXnnnnnnnn	3
CP003316.1	CAS-TypeIIIB-CAS-TypeIA	nnnnnCCnXnnnnnnnn	3
BA000023.2	CAS-TypeIIID-CAS-TypeIA	nnnnnTCnXnnnnnnnn	3
CP000568.1	CAS-TypeIIID-CAS-TypeIB	nnnnnTTnXnnnnnnnn	3
AP014696.1	CAS-TypeIIIB-CAS-TypeIB	nnnnnTCAXnnnnnnnn	3
CP003732.1	CAS-TypeIIID-CAS-TypeIB	nnnnnTTnXnnnnnnnn	3
LT549890.1	CAS-TypeIIIB-CAS-TypeIA	nnnnnCCnXnnnnnnnn	3
CP003409.1	CAS-TypeIIID-CAS-TypeIB	nnnnnCCAXnnnnnnnn	3
CP009503.1	CAS-TypeIIID-CAS-TypeIB	nnnnnTTAXnnnnnnnn	3
CP001638.1	CAS-TypeIIIB-CAS-TypeIB	nnnnnTTAXnnnnnnnn	3
CP009528.1	CAS-TypeIIIC-CAS-TypeIB	nnnnnTTAXnnnnnnnn	3
CP029289.1	CAS-TypeIIID-CAS-TypeIB	nnnnnTTAXnnnnnnnn	3
AE000666.1	CAS-TypeIB-CAS-TypeIIID	nnnnnCCnXnnnnnnnn	3
CP003029.1	CAS-TypeIB-CAS-TypeIIIA	nnnnnCCnXnnnnnnnn	3
CP008746.1	CAS-TypeIIIC-CAS-TypeIB	nnnnnTTAXnnnnnnnn	3
CP008746.1	CAS-TypeIIIC-CAS-TypeIB	nnnnnTTAXnnnnnnnn	3
CP000477.1	CAS-TypeIIIB-CAS-TypeIB	nnnnnTTAXnnnnnnnn	3
CP002219.1	CAS-TypeIIIA-CAS-TypeIB	nnnnnTCnXnnnnnnnn	3
CP002219.1	CAS-TypeIIIA-CAS-TypeIB	nnnnnTCnXnnnnnnnn	3
